# Signaling network model of cardiomyocyte morphological changes in familial cardiomyopathy

**DOI:** 10.1101/2021.08.28.458032

**Authors:** Ali Khalilimeybodi, Muhammad Riaz, Stuart G. Campbell, Jeffrey H. Omens, Andrew D. McCulloch, Yibing Qyang, Jeffrey J. Saucerman

## Abstract

Familial cardiomyopathy is a precursor of heart failure and sudden cardiac death. Over the past several decades, researchers have discovered numerous gene mutations primarily in sarcomeric and cytoskeletal proteins causing two different disease phenotypes: hypertrophic (HCM) and dilated (DCM) cardiomyopathies. However, molecular mechanisms linking genotype to phenotype remain unclear. Here, we employ a systems approach by integrating experimental findings from preclinical studies (e.g., murine data) into a cohesive signaling network to scrutinize genotype to phenotype mechanisms. We developed an HCM/DCM signaling network model utilizing a logic-based differential equations approach and evaluated model performance in predicting experimental data from four contexts (HCM, DCM, pressure overload, and volume overload). The model has an overall prediction accuracy of 83.8%, with higher accuracy in the HCM context (90%) than DCM (75%). Global sensitivity analysis identifies key signaling reactions, with calcium-mediated myofilament force development and calcium-calmodulin kinase signaling ranking the highest. A structural revision analysis indicates potential missing interactions that primarily control calcium regulatory proteins, increasing model prediction accuracy. Combination pharmacotherapy analysis suggests that downregulation of signaling components such as calcium, titin and its associated proteins, growth factor receptors, ERK1/2, and PI3K-AKT could inhibit myocyte growth in HCM. In experiments with patient-specific iPSC-derived cardiomyocytes (MLP-W4R;MYH7-R723C iPSC-CMs), combined inhibition of ERK1/2 and PI3K-AKT rescued the HCM phenotype, as predicted by the model. In DCM, PI3K-AKT-NFAT downregulation combined with upregulation of Ras/ERK1/2 or titin or Gq protein could ameliorate cardiomyocyte morphology. The model results suggest that HCM mutations that increase active force through elevated calcium sensitivity could increase ERK activity and decrease eccentricity through parallel growth factors, Gq-mediated, and titin pathways. Moreover, the model simulated the influence of existing medications on cardiac growth in HCM and DCM contexts. This HCM/DCM signaling model demonstrates utility in investigating genotype to phenotype mechanisms in familial cardiomyopathy.
