## Supplemental Table 1 for "Signaling network model of cardiomyocyte morphological changes in familial cardiomyopathy"

### Sheet: species
Species information
module	ID	name	Yinit	Ymax	tau	type	location	ref	notes
phenotype	Mass	Mass	0	1	1
phenotype	Eccentricity	Eccentricity	0	1	1
simple chemical	HCM_Mutation	HCM Mutation	0	1	1
simple chemical	DCM_Mutation	DCM Mutation	0	1	1
simple chemical	BAdrenergic_R	Adrenergic_Sys	0	1	1
macromolecule	Ca_Sensitivity	Ca_Sensitivity	0	1	1
macromolecule	Calcium	Calcium	0	1	1
macromolecule	Active_F	Active force	0	1	1
macromolecule	Stiffness_T	Titin Stiffness	0	1	1
macromolecule	CaMK	CaMK	0	1	1
macromolecule	CaN	CaN	0	1	1
macromolecule	NFAT	NFAT	0	1	1
macromolecule	GBG	GBG	0	1	1
macromolecule	Ras	Ras	0	1	1
macromolecule	PI3K_AKT	PI3K_AKT	0	1	1
macromolecule	ERK12	ERK12	0	1	1
simple chemical	Pressure_Overload	Pressure_Overload	0	1	1
simple chemical	Volume_Overload	Volume_Overload	0	1	1
macromolecule	PLB	PLB	0	1	1
macromolecule	PKA	PKA	0	1	1
macromolecule	SERCA	SERCA	0	1	1
macromolecule	LCC	LCC	0	1	1
macromolecule	RyR	RyR	0	1	1
macromolecule	SR_LOAD	SR_LOAD	0	1	1
macromolecule	Ca_Decay_T	Ca_Decay_T	0	1	1
macromolecule	Ca_Amplitude	Ca_Amplitude	0	1	1
macromolecule	Ca_Diastolic	Ca_Diastolic	0	1	1
macromolecule	PKD	PKD	0	1	1
macromolecule	PKG	PKG	0	1	1
simple chemical	GF_R	GF_R	0	1	1
macromolecule	PKC	PKC	0	1	1
simple chemical	Gq_R	Gq-coupled-R	0	1	1
macromolecule	NO_BNP_CNP	NO_BNP_CNP	0	1	1
macromolecule	Gq	Gq	0	1	1
macromolecule	FHL1	FHL1	0	1	1
macromolecule	mTOR	mTOR	0	1	1
macromolecule	MEF2	MEF2	0	1	1
macromolecule	Ca_Buffer	Ca_Buffer	0	1	1
macromolecule	RBM20	RBM20	0	1	1

### Sheet: reactions
Reaction Information
module	ID	Rule	Weight	n	EC50	system 1	references (PUBMED)
inputs	r1	=> HCM_Mutation	0	1.4	0.5	Cardiac
inputs	r2	=> DCM_Mutation	0	1.4	0.5	Cardiac
inputs	r3	=> Pressure_Overload	0	1.4	0.5	Cardiac
inputs	r4	=> Volume_Overload	0	1.4	0.5	Cardiac
inputs	r5	=> BAdrenergic_R	0.5	1.4	0.5	Cardiac
inputs	r6	=> GF_R	0.5	1.4	0.5	Cardiac
inputs	r7	=> Gq_R	0.5	1.4	0.5	Cardiac
middle	r8	Pressure_Overload => GF_R	0.5	1.4	0.5	Cardiac	19834007, 10491406
middle	r9	Pressure_Overload => Gq_R	0.5	1.4	0.5	Cardiac	11689889, 20580688
middle	r10	Pressure_Overload => NO_BNP_CNP	0.5	1.4	0.5	Cardiac	17890423, 15607397
middle	r11	Volume_Overload => Gq_R	0.5	1.4	0.5	Cardiac	8252633, 18046542
middle	r12	Volume_Overload => NO_BNP_CNP	0.5	1.4	0.5	Cardiac	11790707, 10525429
middle	r13	!DCM_Mutation => Ca_Sensitivity	0.5	1.4	0.5	Cardiac	17556658, 17556660
middle	r14	DCM_Mutation => PI3K_AKT	0.1	1.4	0.5	Cardiac	28104714, 23236519
middle	r15	HCM_Mutation => Ca_Sensitivity	0.5	1.4	0.5	Cardiac	10581085, 10806205
middle	r16	Ca_Sensitivity & Calcium => Active_F	0.5	1.4	0.5	Cardiac	28018228, 22021327
middle	r17	Active_F => GF_R	0.5	1.4	0.5	Cardiac	Model assumption (Conceptual model)
middle	r18	Active_F => Gq_R	0.5	1.4	0.5	Cardiac
middle	r19	Active_F => NO_BNP_CNP	0.5	1.4	0.5	Cardiac
middle	r20	Stiffness_T => Ca_Sensitivity	0.5	1.4	0.5	Cardiac	11375272, 24965591
middle	r21	Calcium => CaMK	0.5	1.4	0.5	Cardiac	16936699, 10884684
middle	r22	Calcium=> CaN	0.5	1.4	0.5	Cardiac	12524460, 9593662
middle	r23	Calcium=> Stiffness_T	0.5	1.4	0.5	Cardiac	30275509, 31289970
middle	r24	CaMK => LCC	0.5	1.4	0.5	Cardiac	19254537, 17157285
middle	r25	CaN & Stiffness_T => NFAT	0.5	1.4	0.5	Cardiac	22851699, 12432079, 25246556, 15657416
middle	r26	BAdrenergic_R => PKA	0.5	1.4	0.5	Cardiac	11502890, 14615493
middle	r27	BAdrenergic_R => GBG	0.5	1.4	0.5	Cardiac	17132794, 14615493
middle	r28	Gq => RyR	0.5	1.4	0.5	Cardiac	15598842, 23223241
middle	r29	Gq => GBG	0.5	1.4	0.5	Cardiac	11181961, 17376402
middle	r30	GBG & CaMK & !Volume_Overload => Ras	0.5	1.4	0.5	Cardiac	33338038, 32309366, 18838825
middle	r31	GBG => PI3K_AKT	0.5	1.4	0.5	Cardiac	9507010, 16936699
middle	r32	GF_R => PI3K_AKT	0.5	1.4	0.5	Cardiac	16936699, 29098623
middle	r33	GF_R => RyR	0.5	1.4	0.5	Cardiac	23443925, 23223241
middle	r34	PI3K_AKT => NFAT	0.5	1.4	0.5	Cardiac	16936699, 10652349
middle	r35	GF_R => Ras	0.5	1.4	0.5	Cardiac	16936699, 11181961
middle	r36	Ras & FHL1 => ERK12	0.5	1.4	0.5	Cardiac	11181961, 29926425
middle	r37	NFAT => Mass	0.5	1.4	0.5	Cardiac	11254352, 15276472
middle	r38	ERK12=> Mass	0.5	1.4	0.5	Cardiac	11254352, 15276472
middle	r39	CaMK=> RyR	0.5	1.4	0.5	Cardiac	17157285, 12234763
middle	r40	!CaMK=> PLB	0.5	1.4	0.5	Cardiac	17157285, 12234763
middle	r41	!PKA=> PLB	0.5	1.4	0.5	Cardiac	11852250, 33183171
middle	r42	!PKG => PLB	0.5	1.4	0.5	Cardiac	20349314, 9202842
middle	r43	!PLB=> SERCA	0.5	1.4	0.5	Cardiac	17286271, 24101520
middle	r44	PKA=> LCC	0.5	1.4	0.5	Cardiac	19815510, 1689051
middle	r45	!RyR=> SR_LOAD	0.5	1.4	0.5	Cardiac	12445877, 17827226
middle	r46	RyR=> Ca_Decay_T	0.5	1.4	0.5	Cardiac	24398018, 11157671
middle	r47	RyR=> Ca_Diastolic	0.5	1.4	0.5	Cardiac	31999537, 23026754
middle	r48	RyR=> Ca_Amplitude	0.5	1.4	0.5	Cardiac	11157671, 22960642
middle	r49	SERCA=> SR_LOAD	0.5	1.4	0.5	Cardiac	9288671, 10425649
middle	r50	!SERCA=> Ca_Decay_T	0.5	1.4	0.5	Cardiac	8910239, 1311223
middle	r51	!SERCA=> Ca_Diastolic	0.5	1.4	0.5	Cardiac	31999537, 23026754
middle	r52	LCC=> Ca_Amplitude	0.5	1.4	0.5	Cardiac	16472138, 23417040
middle	r53	SR_LOAD => Ca_Amplitude	0.5	1.4	0.5	Cardiac	29071725, 10425649
middle	r54	Ca_Sensitivity => Ca_Decay_T	0.5	1.4	0.5	Cardiac	12600890, 17490679
middle	r55	Ca_Sensitivity => Ca_Buffer	0.5	1.4	0.5	Cardiac	31082292, 28684623
middle	r56	!Ca_Buffer => Ca_Amplitude	0.5	1.4	0.5	Cardiac	28684623, 31646510
middle	r57	Ca_Diastolic=> Calcium	0.5	1.4	0.5	Cardiac	Inegrated node
middle	r58	Ca_Amplitude=> Calcium	0.5	1.4	0.5	Cardiac	Inegrated node
middle	r59	Ca_Decay_T=> Calcium	0.5	1.4	0.5	Cardiac	Inegrated node
middle	r60	Ca_Buffer => Calcium	0.5	1.4	0.5	Cardiac	Inegrated node
middle	r61	GF_R & Calcium => PKC	0.5	1.4	0.5	Cardiac	16936699, 9814702, 2472219
middle	r62	PKC => PKD	0.5	1.4	0.5	Cardiac	16936699, 15367659
middle	r63	PKD => PI3K_AKT	0.5	1.4	0.5	Cardiac	31759056, 33807058
middle	r64	PKD & CaMK => MEF2	0.5	1.4	0.5	Cardiac	10737771, 16936699
middle	r65	NO_BNP_CNP => PKG	0.5	1.4	0.5	Cardiac	8649344, 20349314
middle	r66	Stiffness_T=> FHL1	0.5	1.4	0.5	Cardiac	19679835, 23709671
middle	r67	ERK12=> FHL1	0.5	1.4	0.5	Cardiac	25205716, 29926425
middle	r68	PKA => Ca_Diastolic	0.5	1.4	0.5	Cardiac	8411196, 17884138
middle	r69	Gq & Calcium => PKC	0.5	1.4	0.5	Cardiac	9814702, 16936699
middle	r70	Gq_R => Gq	0.5	1.4	0.5	Cardiac	11677795, 20531218
middle	r71	Gq => FHL1	0.5	1.4	0.5	Cardiac	23600722, 29926425
middle	r72	PI3K_AKT => mTOR	0.5	1.4	0.5	Cardiac	16936699, 11715023
middle	r73	ERK12 => mTOR	0.5	1.4	0.5	Cardiac	31005720, 22291661
middle	r74	mTOR => Mass	0.5	1.4	0.5	Cardiac	11715022, 17182864, 21631421
middle	r75	MEF2 => Mass	0.5	1.4	0.5	Cardiac	9314533, 10531040
middle	r76	!ERK12 => Eccentricity	0.5	1.4	0.5	Cardiac	26257652, 29857938, 33923899
middle	r77	mTOR => RBM20	0.5	1.4	0.5	Cardiac	25573899, 28577155
middle	r78	RBM20 => Stiffness_T	0.5	1.4	0.5	Cardiac	27889803, 28577155
middle	r79	PKC => Stiffness_T	0.5	1.4	0.5	Cardiac	23764881, 20026128, 19679839
middle	r80	!PKA => Stiffness_T	0.1	1.4	0.5	Cardiac	15738048, 23764881, 30989819
middle	r81	!PKD => Stiffness_T	0.1	1.4	0.5	Cardiac	24421331, 15728188
middle	r82	!CaMK => Stiffness_T	0.1	1.4	0.5	Cardiac	23220127, 26682816
middle	r83	!PKG => Stiffness_T	0.1	1.4	0.5	Cardiac	23764881, 30989819
middle	r84	!ERK12 & FHL1 => Stiffness_T	0.5	1.4	0.5	Cardiac	26682816, 29343782
middle	r85	!PKD => Ca_Sensitivity	0.1	1.4	0.5	Cardiac	15514163, 28174535
middle	r86	!CaMK => Ca_Sensitivity	0.1	1.4	0.5	Cardiac	26297240, 28018230
middle	r87	!PKG => Ca_Sensitivity	0.1	1.4	0.5	Cardiac	15769444, 28018230
middle	r88	!PKA => Ca_Sensitivity	0.1	1.4	0.5	Cardiac	11375276, 15769444, 28018230
