## Supplemental Table 2 for "Signaling network model of cardiomyocyte morphological changes in familial cardiomyopathy"

### Sheet: Sheet1
ID	Input	Input 2	Input Code	Output	Measurement	Validation tag	Reference (Pubmed)
v1	HCM_Mutation		w(r1) = 1;	Ca_Sensitivity	Increase	Inp-out	29760186, 31219556, 27114035
v2	HCM_Mutation		w(r1) = 1;	LCC	Increase	Inp-out	29760186
v3	HCM_Mutation		w(r1) = 1;	SERCA	Increase	Inp-out	29760186
v4	HCM_Mutation		w(r1) = 1;	SERCA	No Change	Inp-out	30885674, 19233194
v5	HCM_Mutation		w(r1) = 1;	PLB	Decrease	Inp-out	29760186, 28255011
v6	HCM_Mutation		w(r1) = 1;	CaMK	Increase	Inp-out	29760186, 28255011, 30586744, 32351397
v7	HCM_Mutation		w(r1) = 1;	RyR	Increase	Inp-out	29760186
v8	HCM_Mutation		w(r1) = 1;	Ca_Decay_T	Increase	Inp-out	29760186, 31219556, 27114035
v9	HCM_Mutation		w(r1) = 1;	Active_F	Increase	Inp-out	28255011, 30554920 , 27114035
v10	HCM_Mutation		w(r1) = 1;	NFAT	Increase	Inp-out	29760186, 27114035
v11	HCM_Mutation		w(r1) = 1;	ERK12	Increase	Inp-out	29760186, 30554920
v12	HCM_Mutation		w(r1) = 1;	PI3K_AKT	Increase	Inp-out	30554920
v13	HCM_Mutation		w(r1) = 1;	Mass	Increase	Inp-out	30554920
v14	HCM_Mutation		w(r1) = 1;	Eccentricity	Decrease	Inp-out	27114035
v15	HCM_Mutation	PLB-i	w(r1) = 1; ymax(19)=0;	Active_F	Decrease	Inp-out	27114035
v16	HCM_Mutation		w(r1) = 1;	PKD	Increase	Inp-out	32351396
v17	HCM_Mutation		w(r1) = 1;	Stiffness_T	Increase	Inp-out	32351396, 28510110
v18	HCM_Mutation		w(r1) = 1;	FHL1	Increase	Inp-out	22523091, 30048712
v19	HCM_Mutation		w(r1) = 1;	PKG	Increase	Inp-out	32528308
v20	HCM_Mutation		w(r1) = 1;	GF_R	Increase	Inp-out	10.21203/rs.3.rs-100810/v1
v21	HCM_Mutation		w(r1) = 1;	Ca_Buffer	Increase	Inp-out	29760186
v22	HCM_Mutation	CaMK-i	w(r1) = 1; ymax(10)=0;	PLB	Increase	Inp-out	30586744
v23	HCM_Mutation		w(r1) = 1;	Ca_Amplitude	No Change	Inp-out	29760186, 30554920, 31219556, 27114035, 30885674
v24	HCM_Mutation		w(r1) = 1;	Ca_Diastolic	Increase	Inp-out	29760186, 22647877, 28255011, 31219556, 30885674
v25	HCM_Mutation		w(r1) = 1;	SR_LOAD	Increase	Inp-out	29760186, 22647877
v26	HCM_Mutation	(MEK-i) ERK-i	w(r1) = 1; ymax(16)=0;	Eccentricity	Increase	Inp-out	27114035
v27	HCM_Mutation	CaMK-i	w(r1) = 1; ymax(10)=0;	Mass	Decrease	Inp-out	30586744
v28	HCM_Mutation	ISO	w(r1) = 1; w(r5)=1;	Ca_Diastolic	Increase	Inp-out	31219556
v29	HCM_Mutation	Calcium-i	w(r1) = 1; ymax(7)=0;	CaMK	Decrease	Inp-out	31219556
v30	HCM_Mutation	DCM Mutation	w(r1) = 1; w(r2) = 1;	Active_F	Decrease	Inp-out	32931484
v31	HCM_Mutation	DCM Mutation	w(r1) = 1; w(r2) = 1;	Eccentricity	Increase	Inp-out	32931484
v32	HCM_Mutation	DCM Mutation	w(r1) = 1; w(r2) = 1;	Ca_Sensitivity	Decrease	Inp-out	32931484
v33	HCM_Mutation		w(r1) = 1;	Ca_Amplitude	Decrease	Inp-out	27114035, 30885674, 28255011, 22647877
v34	HCM_Mutation	ISO	w(r1) = 1; w(r5)=1;	Ca_Decay_T	Decrease	Inp-out	27114035
v35	HCM_Mutation	Adren-i	w(r1) = 1; ymax(5)=0;	Ca_Decay_T	Increase	Inp-out	27114035
v36	HCM_Mutation	Pressure_overload	w(r1) = 1; w(r3)=1;	Mass	Increase	Inp-out	27114035
v37	HCM_Mutation	SERCA-i	w(r1) = 1; ymax(21)=0;	Mass	Increase	Inp-out	27114035
v38	HCM_Mutation		w(r1) = 1;	Ca_Diastolic	No Change	Inp-out	30885674
v39	HCM_Mutation	SERCA-i	w(r1) = 1; ymax(21)=0;	Active_F	Increase	Inp-out	27114035
v40	HCM_Mutation	PKD-O	w(r1) = 1; y0(28) = 1; tau(28) = 10^9;	Stiffness_T	Decrease	Inp-out	32351396
v41	HCM_Mutation	AKT-O	w(r1) = 1; y0(15) = 1; tau(15) = 10^9;	Mass	Increase	Inp-out	19233194
v42	DCM_Mutation		w(r2) = 1;	Mass	Increase	Inp-out	31427533, 27114035
v43	DCM_Mutation		w(r2) = 1;	Active_F	Decrease	Inp-out	31427533, 28352236, 27114035, 26315439
v44	DCM_Mutation		w(r2) = 1;	Ca_Sensitivity	Decrease	Inp-out	31427533, 28352236, 27114035
v45	DCM_Mutation		w(r2) = 1;	Ca_Decay_T	Decrease	Inp-out	27114035
v46	DCM_Mutation		w(r2) = 1;	CaMK	Decrease	Inp-out	32618513
v47	DCM_Mutation		w(r2) = 1;	ERK12	Decrease	Inp-out	27114035, 26315439, hdl.handle.net/1807/102974
v48	DCM_Mutation		w(r2) = 1;	Eccentricity	Increase	Inp-out	27114035
v49	DCM_Mutation		w(r2) = 1;	NFAT	Increase	Inp-out	27114035, 32618513
v50	DCM_Mutation		w(r2) = 1;	ERK12	No Change	Inp-out	32618513, hdl.handle.net/1807/102974
v51	DCM_Mutation		w(r2) = 1;	PLB	Increase	Inp-out	32618513, 30547415
v52	DCM_Mutation		w(r2) = 1;	CaMK	Increase	Inp-out	25201344, 25852082, hdl.handle.net/1807/102974
v53	DCM_Mutation		w(r2) = 1;	Stiffness_T	Decrease	Inp-out	15345656, 24788476, 15238456
v54	DCM_Mutation		w(r2) = 1;	PI3K_AKT	Increase	Inp-out	32618513, 22837537
v55	DCM_Mutation		w(r2) = 1;	PI3K_AKT	Decrease	Inp-out	30891546
v56	DCM_Mutation		w(r2) = 1;	GF_R	Decrease	Inp-out	hdl.handle.net/1807/102974
v57	DCM_Mutation		w(r2) = 1;	PKC	Decrease	Inp-out	hdl.handle.net/1807/102974
v58	DCM_Mutation		w(r2) = 1;	SERCA	Decrease	Inp-out	26014576
v59	DCM_Mutation		w(r2) = 1;	RyR	Decrease	Inp-out	hdl.handle.net/1807/102974
v60	DCM_Mutation		w(r2) = 1;	PKG	Decrease	Inp-out	28510118
v61	DCM_Mutation		w(r2) = 1;	mTOR	Increase	Inp-out	22837537, 26739211, hdl.handle.net/1807/102974
v62	DCM_Mutation		w(r2) = 1;	MEF2	Decrease	Inp-out	29650543
v63	DCM_Mutation	ISO	w(r2) = 1; w(r5)=1;	SERCA	Increase	Inp-out	26014576
v64	DCM_Mutation		w(r2) = 1;	Ca_Amplitude	Increase	Inp-out	27114035
v65	DCM_Mutation		w(r2) = 1;	Ca_Amplitude	Decrease	Inp-out	27114035, 32618513, 25852082, 10555147
v66	DCM_Mutation	HCM_mutation	w(r2) = 1; w(r1)=1;	Mass	Decrease	Inp-out	27114035
v67	DCM_Mutation	HCM_mutation	w(r2) = 1; w(r1)=1;	Eccentricity	Decrease	Inp-out	27114035, 32931484
v68	DCM_Mutation	HCM_mutation	w(r2) = 1; w(r1)=1;	Active_F	Increase	Inp-out	27114035, 32931484
v69	DCM_Mutation	HCM_mutation	w(r2) = 1; w(r1)=1;	Ca_Sensitivity	Increase	Inp-out	32931484
v70	DCM_Mutation	PLB-i	w(r2) = 1; ymax(19)=0;	Mass	Increase	Inp-out	27114035
v71	DCM_Mutation	PLB-i	w(r2) = 1; ymax(19)=0;	Active_F	Decrease	Inp-out	27114035
v72	DCM_Mutation	PLB-i	w(r2) = 1; ymax(19)=0;	Ca_Amplitude	Decrease	Inp-out	27114035
v73	DCM_Mutation	PLB-i	w(r2) = 1; ymax(19)=0;	Ca_Decay_T	Decrease	Inp-out	27114035
v74	DCM_Mutation	SERCA-i	w(r2) = 1; ymax(21)=0;	Active_F	Increase	Inp-out	27114035
v75	DCM_Mutation	SERCA-i	w(r2) = 1; ymax(21)=0;	Eccentricity	Decrease	Inp-out	27114035
v76	DCM_Mutation	CaN-i	w(r2) = 1; ymax(11)=0;	Mass	Decrease	Inp-out	27114035
v77	DCM_Mutation	MEK-O (ERK-O)	w(r2) = 1; y0(16) = 1; tau(16) = 10^9;	Eccentricity	Decrease	Inp-out	27114035
v78	DCM_Mutation		w(r2) = 1;	Ca_Diastolic	Increase	Inp-out	25852082
v79	DCM_Mutation	PLB-i	w(r2) = 1; ymax(19)=0;	Eccentricity	Decrease	Inp-out	10555147
v80	DCM_Mutation	PLB-i	w(r2) = 1; ymax(19)=0;	Mass	Decrease	Inp-out	10555147
v81	DCM_Mutation	PLB-i	w(r2) = 1; ymax(19)=0;	Ca_Amplitude	Increase	Inp-out	10555147
v82	DCM_Mutation		w(r2) = 1;	SR_LOAD	Decrease	Inp-out	10555147
v83	DCM_Mutation	PLB-i	w(r2) = 1; ymax(19)=0;	SR_LOAD	Increase	Inp-out	10555147
v84	DCM_Mutation	CaN-i	w(r2) = 1; ymax(11)=0;	Eccentricity	No Change	Inp-out	27114035
v85	DCM_Mutation	PLB-i	w(r2) = 1; ymax(19)=0;	Ca_Diastolic	Increase	Inp-out	27114035
v86	DCM_Mutation	ERK-i	w(r2) = 1; ymax(16)=0;	mTOR	Decrease	Inp-out	22837537
v87	DCM_Mutation	ERK-i	w(r2) = 1; ymax(16)=0;	PI3K_AKT	Decrease	Inp-out	22837537
v88	DCM_Mutation	mTOR-i	w(r2) = 1; ymax(36)=0;	Eccentricity	Decrease	Inp-out	22837537
v89	DCM_Mutation	mTOR-i	w(r2) = 1; ymax(36)=0;	Mass	Decrease	Inp-out	22837537
v90	Pressure_Overload		w(r3) = 1;	ERK12	Increase	Inp-out	29196344, 15534078, 20733099
v91	Pressure_Overload		w(r3) = 1;	Mass	Increase	Inp-out	29196344, 29083322, 20733099
v92	Pressure_Overload		w(r3) = 1;	Eccentricity	Decrease	Inp-out	29196344, 29083322, 20733100
v93	Pressure_Overload		w(r3) = 1;	CaMK	Increase	Inp-out	29196344, 29083322, 20733101
v94	Pressure_Overload		w(r3) = 1;	PI3K_AKT	Increase	Inp-out	29196344, 31655498, 15534078
v95	Pressure_Overload		w(r3) = 1;	NFAT	Increase	Inp-out	29196344
v96	Pressure_Overload		w(r3) = 1;	Stiffness_T	Increase	Inp-out	33055420, 26694078, 28510118
v97	Pressure_Overload		w(r3) = 1;	FHL1	Increase	Inp-out	22523091
v98	Pressure_Overload		w(r3) = 1;	PKG	Increase	Inp-out	33055420
v99	Pressure_Overload		w(r3) = 1;	Ras	Increase	Inp-out	20733099
v100	Pressure_Overload		w(r3) = 1;	MEF2	Increase	Inp-out	20733099
v101	Pressure_Overload		w(r3) = 1;	RyR	Increase	Inp-out	20733099
v102	Pressure_Overload		w(r3) = 1;	CaN	Increase	Inp-out	29196344
v103	Pressure_Overload		w(r3) = 1;	Ca_Amplitude	Increase	Inp-out	20733099
v104	Pressure_Overload		w(r3) = 1;	Ca_Amplitude	No Change	Inp-out	19179290
v105	Pressure_Overload	PKG-i	w(r3) = 1; ymax(29)=0;	Stiffness_T	Increase	Inp-out	33055420
v106	Pressure_Overload		w(r3) = 1;	PKD	Increase	Inp-out	27714411
v107	Pressure_Overload	PKD-i	w(r3) = 1; ymax(28)=0;	Mass	Decrease	Inp-out	19179290
v108	Pressure_Overload	FHL1-i	w(r3) = 1; ymax(35)=0;	ERK12	Decrease	Inp-out	19033658
v109	Pressure_Overload	FHL1-i	w(r3) = 1; ymax(35)=0;	Mass	Decrease	Inp-out	19033658
v110	Pressure_Overload	mTOR-i	w(r3) = 1; ymax(36)=0;	Mass	Decrease	Inp-out	16877971
v111	Pressure_Overload	mTOR-i	w(r3) = 1; ymax(36)=0;	Eccentricity	Increase	Inp-out	24481845, 20644257
v112	Pressure_Overload	CaMK-i	w(r3) = 1; ymax(10)=0;	Mass	Decrease	Inp-out	20733099, 19179290
v113	Pressure_Overload		w(r3) = 1;	SR_LOAD	No Change	Inp-out	19179290, 9176314
v114	Pressure_Overload	RBM20-i	w(r3) = 1; ymax(39)=0;	Eccentricity	Increase	Inp-out	27630136
v115	Pressure_Overload	CaMK-i	w(r3) = 1; ymax(10)=0;	RyR	Decrease	Inp-out	20733099
v116	Volume_Overload		w(r4) = 1;	ERK12	No Change	Inp-out	29196344, 23888404, 20733099, 26694078
v117	Volume_Overload		w(r4) = 1;	ERK12	Decrease	Inp-out	31322843
v118	Volume_Overload		w(r4) = 1;	CaMK	Increase	Inp-out	29196344, 26694078
v119	Volume_Overload		w(r4) = 1;	Mass	Increase	Inp-out	29196344, 22609523, 23888404, 31821410, 26515499 ,20733099, 26694078, 25450617
v120	Volume_Overload		w(r4) = 1;	Eccentricity	Increase	Inp-out	29196344, 22609523, 23888404, 31821410, 26515499,20733099, 26694078, 25450617
v121	Volume_Overload		w(r4) = 1;	PI3K_AKT	Increase	Inp-out	29196344, 22609523, 23888404, 31821410, 26515499,20733099
v122	Volume_Overload		w(r4) = 1;	PKC	Increase	Inp-out	11906480
v123	Volume_Overload		w(r4) = 1;	GF_R	Increase	Inp-out	26515499
v124	Volume_Overload		w(r4) = 1;	SERCA	Decrease	Inp-out	26694078, 9925362
v125	Volume_Overload		w(r4) = 1;	mTOR	Increase	Inp-out	26515499
v126	Volume_Overload		w(r4) = 1;	NFAT	Increase	Inp-out	26694078, 19148693
v127	Volume_Overload		w(r4) = 1;	Stiffness_T	Increase	Inp-out	26694078, 28510118, 25450617
v128	Volume_Overload		w(r4) = 1;	PLB	Increase	Inp-out	20472646
v129	Volume_Overload		w(r4) = 1;	Stiffness_T	Decrease	Inp-out	29401264
v130	Volume_Overload		w(r4) = 1;	CaN	No Change	Inp-out	29196344, 15532718
v131	Volume_Overload	AKT-i	w(r4) = 1; ymax(15)=0;	Mass	Decrease	Inp-out	26694078
v132	Volume_Overload		w(r4) = 1;	Ca_Amplitude	No Change	Inp-out	20733099
v133	Volume_Overload	mTOR-i	w(r4) = 1; ymax(36)=0;	Mass	Decrease	Inp-out	26515499
v134	Volume_Overload	FHL1-i	w(r4) = 1; ymax(35)=0;	PLB	No Change	Inp-out	22778266
v135	Volume_Overload	FHL1-i	w(r4) = 1; ymax(35)=0;	Stiffness_T	Decrease	Inp-out	22778266
v136	Volume_Overload	FHL1-i	w(r4) = 1; ymax(35)=0;	ERK12	Decrease	Inp-out	19033658
v137	Volume_Overload	FHL1-i	w(r4) = 1; ymax(35)=0;	Mass	Decrease	Inp-out	19033658
v138	Volume_Overload		w(r4) = 1;	FHL1	Increase	Inp-out	25450617, 18158353
v139	Volume_Overload		w(r4) = 1;	Ca_Decay_T	Increase	Inp-out	25450617
v140	PKD-i		ymax (28)=0;	Stiffness_T	Increase	Inp-out	32351396
v141	CaMK-i		ymax (10)=0;	Stiffness_T	Increase	Inp-out	23283722
v142	PKD-O		y0(28) = 1; tau(28) = 10^9;	Eccentricity	Increase	Inp-out	16648482
v143	PKG-i		ymax (29)=0;	Stiffness_T	Increase	Inp-out	33055420
v144	PKD-O		y0(28) = 1; tau(28) = 10^9;	Mass	Increase	Inp-out	31759056, 33055420
v145	Gq-O		y0(34) = 1; tau(34) = 10^9;	Mass	Increase	Inp-out	19033658
v146	Gq-O		y0(34) = 1; tau(34) = 10^9;	FHL1	Increase	Inp-out	19033658
v147	FHL1-O		y0(35) = 1; tau(35) = 10^9;	ERK12	Increase	Inp-out	19033658
v148	mTOR-i		ymax (36)=0;	Eccentricity	Increase	Inp-out	24481845
v149	Gq_R		w(r7)=1;	PKD	Increase	Inp-out	16648482
v150	PI3K_AKT-O		y0(15) = 1; tau(15) = 10^9;	Mass	Increase	Inp-out	19233194
v151	NO_BNP_CNP-O	FHL1-i	y0(33) = 1; tau(33) = 10^9;	PLB	Decrease	Inp-out	33055420
v152	Gq_R	ERK-i	w(r7)=1; ymax(16)=0;	FHL1	Decrease	Inp-out	19033658
v153	Gq_R	FHL1-i	w(r7)=1; ymax(35)=0;	ERK12	Decrease	Inp-out	19033658
v154	Gq_R	FHL1-i	w(r7)=1; ymax(35)=0;	Mass	Decrease	Inp-out	19033658
v155	CaMK-O		y0(10) = 1; tau(10) = 10^9;	Mass	Increase	Inp-out	32887881
v156	CaMK-O		y0(10) = 1; tau(10) = 10^9;	Ca_Diastolic	Increase	Inp-out	32887881
v157	ISO		w(r5) = 1;	Stiffness_T	Decrease	Inp-out	25724724
v158	ISO		w(r5) = 1;	Active_F	Increase	Inp-out	26315439
v159	Titin-O		y0(9) = 1; tau(9) = 10^9;	Mass	Increase	Inp-out	26315439
v160	Gq_R	PKD-i	w(r7)=1; ymax(28)=0;	PI3K_AKT	Decrease	Inp-out	31759056
